# Most biodiversity indicators add little beyond natural land cover

**DOI:** 10.64898/2026.11.10.765737

**Authors:** Taku Kadoya

**Affiliations:** Biodiversity Division, National Institute for Environmental Studies, 16-2 Onogawa, Tsukuba, Ibaraki 305-8506, Japan

## Abstract

Land-use biodiversity indicators increasingly inform progress on the Kunming-Montreal Global Biodiversity Framework and corporate nature-related disclosure, yet few have been tested against independent field data. In standardized bird surveys on three continents, most of seven leading indicators distinguished sites within ecoregions no better than the share of natural land cover, for both species richness and composition. Because many rely on IUCN range maps, which restrict commercial use, I estimated land-cover effects on both from commercially usable GBIF records. Only the composition estimate outperformed natural-cover share for composition in all three regions, the richness estimate matched the IUCN richness map in two, and neither predicted the other quantity. Cropland retained about half of forest bird species but four-fifths of grassland, savanna and shrubland species, whereas its relative richness hardly depended on the reference. Indicators should report richness and composition together, be tested in independent surveys and state a justified reference.

---

Decisions on where to protect, restore or convert land increasingly draw on global indicators of land-use impact on biodiversity, used to monitor the Kunming-Montreal Global Biodiversity Framework and to inform nature-related corporate disclosure^1^. Unless these indicators track what land use does to the species living there, targets monitored with them can be met on paper but not in the field. Seven indicators are especially prominent: two versions of the Biodiversity Intactness Index, from the Natural History Museum (BII (NHM))^2,3^ and from Impact Observatory (BII (IO))^4^, the Biodiversity Habitat Index (BHI)^5^, Mean Species Abundance (MSA)^6^, the Potentially Disappeared Fraction (PDF)^7^, the LIFE extinction-impact metric^8^ and the Species Threat Abatement and Restoration metric (STAR)^9^. They capture different facets of biodiversity, are distributed as maps or as coefficients for each land-cover type, and draw on expert-drawn ranges, habitat classifications and meta-analyses of local studies. A separate product, the IUCN richness map for birds and mammals^10^, stacks each species’ Area of Habitat (AoH)^11^, an expert-drawn range refined by habitat and elevation. Few studies have tested, however, whether these products align with independent field surveys^3^. Many also depend on IUCN range maps, whose terms restrict commercial use, which limits their use in the corporate disclosure they are meant to serve.

Knowing what an indicator captures matters because richness and composition can tell different stories. Time series show no average decline in local richness alongside faster-than-expected compositional turnover^12,13^, whereas spatial comparisons find lower local richness on human-modified land^14^. Site selection may account for part of this discrepancy^15^. Whatever its cause, compositional change does not track richness change in direction or magnitude^16^. An indicator that captures only one of the two will therefore miss changes in the other. Existing indicators weigh these dimensions differently or blend them with others, such as abundance or extinction risk, and how well each tracks field richness and composition has not been tested against independent data.

Open occurrence records could remove the licensing barrier, but their uneven recording effort makes the effects of land cover hard to compare among places. Here I develop two estimates of the effect of land cover, one on species richness and one on composition, from public GBIF occurrence records licensed under CC0 or CC BY, for birds, mammals, reptiles and amphibians in 5 km cells across the global land surface (Fig. 1a,b). I test these GBIF-based estimates, together with the seven indicators and the IUCN AoH richness map, against standardized bird surveys in three regions that were not used in the estimation (Fig. 1c–e). The baseline is the share of natural land cover in each surveyed area: an indicator that does not outperform it conveys nothing beyond how much natural land remains. Indicators also differ in the natural state against which they compare land use^2,6^, and the State of Nature metrics framework published in 2026 counts semi-natural ecosystems as nature and accepts other justifiable references^17^. I therefore use the estimates to examine globally how the assessment of anthropogenic land depends on the natural reference, and apply them to land-cover change between 2020 and 2024.

**Fig. 1.**

Estimating the effects of land cover from open occurrence records and testing them in independent bird surveys. (a) Records open to commercial use (left) are used to estimate how the land-cover mix of a cell determines its expected richness (top) and the species it shares with another cell (bottom). In the richness estimate, *a*_*k*_ is the area share of land-cover class *k*, the weight *w* is the expected richness of a cell covered entirely by class *k*, and the mixing exponent *z* sets the additional richness gained when classes are mixed. In the composition estimate, *G* is the number of species shared by the lists of two cells, from which compositional similarity and species retention are derived. Both estimates are then tested against standardized bird surveys not used in the estimation (right); birds (inner frame) are the only taxon that could be tested. (b) GBIF bird records after cleaning and before the inclusion criteria (Methods), with the extents of the three surveys; they include atlas records, such as those of SABAP2, that were removed from the estimation inputs. (c)–(e) The survey units used for the test: squares of about 9 km (pentads) in SABAP2, 5 km cells in Birdata and routes in the BBS.
