## Supplementary Data 1 for "Most biodiversity indicators add little beyond natural land cover"

iucn_code	iucn_description	lumbierres_habitat	modis_classes	modis_class_names	note
1	Forest	Forest	1,2,3,4,5,11	Evergreen Needleleaf Forests; Evergreen Broadleaf Forests; Deciduous Needleleaf Forests; Deciduous Broadleaf Forests; Mixed Forests; Permanent Wetlands	Lumbierres et al. (2022a) ESA-CCI table, middle tertile threshold (odds ratio >= 1.396), translated to MODIS IGBP classes; class 3 (Deciduous Needleleaf Forests) added manually
1_1	Forest - Boreal	Forest	1,2,3,4,5,11	Evergreen Needleleaf Forests; Evergreen Broadleaf Forests; Deciduous Needleleaf Forests; Deciduous Broadleaf Forests; Mixed Forests; Permanent Wetlands	Lumbierres et al. (2022a) ESA-CCI table, middle tertile threshold (odds ratio >= 1.396), translated to MODIS IGBP classes; class 3 (Deciduous Needleleaf Forests) added manually
1_2	Forest - Subarctic	Forest	1,2,3,4,5,11	Evergreen Needleleaf Forests; Evergreen Broadleaf Forests; Deciduous Needleleaf Forests; Deciduous Broadleaf Forests; Mixed Forests; Permanent Wetlands	Lumbierres et al. (2022a) ESA-CCI table, middle tertile threshold (odds ratio >= 1.396), translated to MODIS IGBP classes; class 3 (Deciduous Needleleaf Forests) added manually
1_3	Forest - Subantarctic	Forest	1,2,3,4,5,11	Evergreen Needleleaf Forests; Evergreen Broadleaf Forests; Deciduous Needleleaf Forests; Deciduous Broadleaf Forests; Mixed Forests; Permanent Wetlands	Lumbierres et al. (2022a) ESA-CCI table, middle tertile threshold (odds ratio >= 1.396), translated to MODIS IGBP classes; class 3 (Deciduous Needleleaf Forests) added manually
1_4	Forest - Temperate	Forest	1,2,3,4,5,11	Evergreen Needleleaf Forests; Evergreen Broadleaf Forests; Deciduous Needleleaf Forests; Deciduous Broadleaf Forests; Mixed Forests; Permanent Wetlands	Lumbierres et al. (2022a) ESA-CCI table, middle tertile threshold (odds ratio >= 1.396), translated to MODIS IGBP classes; class 3 (Deciduous Needleleaf Forests) added manually
1_5	Forest - Subtropical/Tropical Dry	Forest	1,2,3,4,5,11	Evergreen Needleleaf Forests; Evergreen Broadleaf Forests; Deciduous Needleleaf Forests; Deciduous Broadleaf Forests; Mixed Forests; Permanent Wetlands	Lumbierres et al. (2022a) ESA-CCI table, middle tertile threshold (odds ratio >= 1.396), translated to MODIS IGBP classes; class 3 (Deciduous Needleleaf Forests) added manually
1_6	Forest - Subtropical/Tropical Moist Lowland	Forest	1,2,3,4,5,11	Evergreen Needleleaf Forests; Evergreen Broadleaf Forests; Deciduous Needleleaf Forests; Deciduous Broadleaf Forests; Mixed Forests; Permanent Wetlands	Lumbierres et al. (2022a) ESA-CCI table, middle tertile threshold (odds ratio >= 1.396), translated to MODIS IGBP classes; class 3 (Deciduous Needleleaf Forests) added manually
1_7	Forest - Subtropical/Tropical Mangrove Vegetation Above High Tide Level	Forest	1,2,3,4,5,11	Evergreen Needleleaf Forests; Evergreen Broadleaf Forests; Deciduous Needleleaf Forests; Deciduous Broadleaf Forests; Mixed Forests; Permanent Wetlands	Lumbierres et al. (2022a) ESA-CCI table, middle tertile threshold (odds ratio >= 1.396), translated to MODIS IGBP classes; class 3 (Deciduous Needleleaf Forests) added manually
1_8	Forest - Subtropical/Tropical Swamp	Forest	1,2,3,4,5,11	Evergreen Needleleaf Forests; Evergreen Broadleaf Forests; Deciduous Needleleaf Forests; Deciduous Broadleaf Forests; Mixed Forests; Permanent Wetlands	Lumbierres et al. (2022a) ESA-CCI table, middle tertile threshold (odds ratio >= 1.396), translated to MODIS IGBP classes; class 3 (Deciduous Needleleaf Forests) added manually
1_9	Forest - Subtropical/Tropical Moist Montane	Forest	1,2,3,4,5,11	Evergreen Needleleaf Forests; Evergreen Broadleaf Forests; Deciduous Needleleaf Forests; Deciduous Broadleaf Forests; Mixed Forests; Permanent Wetlands	Lumbierres et al. (2022a) ESA-CCI table, middle tertile threshold (odds ratio >= 1.396), translated to MODIS IGBP classes; class 3 (Deciduous Needleleaf Forests) added manually
2	Savanna	Savanna	4,6,7,9,10,11,12,16	Deciduous Broadleaf Forests; Closed Shrublands; Open Shrublands; Savannas; Grasslands; Permanent Wetlands; Croplands; Barren	Lumbierres et al. (2022a) ESA-CCI table, middle tertile threshold (odds ratio >= 1.396), translated to MODIS IGBP classes
2_1	Savanna - Dry	Savanna	4,6,7,9,10,11,12,16	Deciduous Broadleaf Forests; Closed Shrublands; Open Shrublands; Savannas; Grasslands; Permanent Wetlands; Croplands; Barren	Lumbierres et al. (2022a) ESA-CCI table, middle tertile threshold (odds ratio >= 1.396), translated to MODIS IGBP classes
2_2	Savanna - Moist	Savanna	4,6,7,9,10,11,12,16	Deciduous Broadleaf Forests; Closed Shrublands; Open Shrublands; Savannas; Grasslands; Permanent Wetlands; Croplands; Barren	Lumbierres et al. (2022a) ESA-CCI table, middle tertile threshold (odds ratio >= 1.396), translated to MODIS IGBP classes
3	Shrubland	Shrubland	4,6,7,10,12,16	Deciduous Broadleaf Forests; Closed Shrublands; Open Shrublands; Grasslands; Croplands; Barren	Lumbierres et al. (2022a) ESA-CCI table, middle tertile threshold (odds ratio >= 1.396), translated to MODIS IGBP classes
3_1	Shrubland - Subarctic	Shrubland	4,6,7,10,12,16	Deciduous Broadleaf Forests; Closed Shrublands; Open Shrublands; Grasslands; Croplands; Barren	Lumbierres et al. (2022a) ESA-CCI table, middle tertile threshold (odds ratio >= 1.396), translated to MODIS IGBP classes
3_2	Shrubland - Subantarctic	Shrubland	4,6,7,10,12,16	Deciduous Broadleaf Forests; Closed Shrublands; Open Shrublands; Grasslands; Croplands; Barren	Lumbierres et al. (2022a) ESA-CCI table, middle tertile threshold (odds ratio >= 1.396), translated to MODIS IGBP classes
3_3	Shrubland - Boreal	Shrubland	4,6,7,10,12,16	Deciduous Broadleaf Forests; Closed Shrublands; Open Shrublands; Grasslands; Croplands; Barren	Lumbierres et al. (2022a) ESA-CCI table, middle tertile threshold (odds ratio >= 1.396), translated to MODIS IGBP classes
3_4	Shrubland - Temperate	Shrubland	4,6,7,10,12,16	Deciduous Broadleaf Forests; Closed Shrublands; Open Shrublands; Grasslands; Croplands; Barren	Lumbierres et al. (2022a) ESA-CCI table, middle tertile threshold (odds ratio >= 1.396), translated to MODIS IGBP classes
3_5	Shrubland - Subtropical/Tropical Dry	Shrubland	4,6,7,10,12,16	Deciduous Broadleaf Forests; Closed Shrublands; Open Shrublands; Grasslands; Croplands; Barren	Lumbierres et al. (2022a) ESA-CCI table, middle tertile threshold (odds ratio >= 1.396), translated to MODIS IGBP classes
3_6	Shrubland - Subtropical/Tropical Moist	Shrubland	4,6,7,10,12,16	Deciduous Broadleaf Forests; Closed Shrublands; Open Shrublands; Grasslands; Croplands; Barren	Lumbierres et al. (2022a) ESA-CCI table, middle tertile threshold (odds ratio >= 1.396), translated to MODIS IGBP classes
3_7	Shrubland - Subtropical/Tropical High Altitude	Shrubland	4,6,7,10,12,16	Deciduous Broadleaf Forests; Closed Shrublands; Open Shrublands; Grasslands; Croplands; Barren	Lumbierres et al. (2022a) ESA-CCI table, middle tertile threshold (odds ratio >= 1.396), translated to MODIS IGBP classes
3_8	Shrubland - Mediterranean-type Shrubby Vegetation	Shrubland	4,6,7,10,12,16	Deciduous Broadleaf Forests; Closed Shrublands; Open Shrublands; Grasslands; Croplands; Barren	Lumbierres et al. (2022a) ESA-CCI table, middle tertile threshold (odds ratio >= 1.396), translated to MODIS IGBP classes
4	Grassland	Grassland	9,10,12,16	Savannas; Grasslands; Croplands; Barren	Lumbierres et al. (2022a) ESA-CCI table, middle tertile threshold (odds ratio >= 1.396), translated to MODIS IGBP classes
4_1	Grassland - Tundra	Grassland	9,10,12,16	Savannas; Grasslands; Croplands; Barren	Lumbierres et al. (2022a) ESA-CCI table, middle tertile threshold (odds ratio >= 1.396), translated to MODIS IGBP classes
4_2	Grassland - Subarctic	Grassland	9,10,12,16	Savannas; Grasslands; Croplands; Barren	Lumbierres et al. (2022a) ESA-CCI table, middle tertile threshold (odds ratio >= 1.396), translated to MODIS IGBP classes
4_3	Grassland - Subantarctic	Grassland	9,10,12,16	Savannas; Grasslands; Croplands; Barren	Lumbierres et al. (2022a) ESA-CCI table, middle tertile threshold (odds ratio >= 1.396), translated to MODIS IGBP classes
4_4	Grassland - Temperate	Grassland	9,10,12,16	Savannas; Grasslands; Croplands; Barren	Lumbierres et al. (2022a) ESA-CCI table, middle tertile threshold (odds ratio >= 1.396), translated to MODIS IGBP classes
4_5	Grassland - Subtropical/Tropical Dry	Grassland	9,10,12,16	Savannas; Grasslands; Croplands; Barren	Lumbierres et al. (2022a) ESA-CCI table, middle tertile threshold (odds ratio >= 1.396), translated to MODIS IGBP classes
4_6	Grassland - Subtropical/Tropical Seasonally Wet/Flooded	Grassland	9,10,12,16	Savannas; Grasslands; Croplands; Barren	Lumbierres et al. (2022a) ESA-CCI table, middle tertile threshold (odds ratio >= 1.396), translated to MODIS IGBP classes
4_7	Grassland - Subtropical/Tropical High Altitude	Grassland	9,10,12,16	Savannas; Grasslands; Croplands; Barren	Lumbierres et al. (2022a) ESA-CCI table, middle tertile threshold (odds ratio >= 1.396), translated to MODIS IGBP classes
5	Wetlands (inland)	Wetlands	3,4,5,11,12,13,17	Deciduous Needleleaf Forests; Deciduous Broadleaf Forests; Mixed Forests; Permanent Wetlands; Croplands; Urban and Built-up Lands; Water Bodies	Lumbierres et al. (2022a) ESA-CCI table, middle tertile threshold (odds ratio >= 1.396), translated to MODIS IGBP classes
5_1	Wetlands (inland) - Permanent Rivers/Streams/Creeks (includes waterfalls)	Wetlands	3,4,5,11,12,13,17	Deciduous Needleleaf Forests; Deciduous Broadleaf Forests; Mixed Forests; Permanent Wetlands; Croplands; Urban and Built-up Lands; Water Bodies	Lumbierres et al. (2022a) ESA-CCI table, middle tertile threshold (odds ratio >= 1.396), translated to MODIS IGBP classes
5_2	Wetlands (inland) - Seasonal/Intermittent/Irregular Rivers/Streams/Creeks	Wetlands	3,4,5,11,12,13,17	Deciduous Needleleaf Forests; Deciduous Broadleaf Forests; Mixed Forests; Permanent Wetlands; Croplands; Urban and Built-up Lands; Water Bodies	Lumbierres et al. (2022a) ESA-CCI table, middle tertile threshold (odds ratio >= 1.396), translated to MODIS IGBP classes
5_3	Wetlands (inland) - Shrub Dominated Wetlands	Wetlands	3,4,5,11,12,13,17	Deciduous Needleleaf Forests; Deciduous Broadleaf Forests; Mixed Forests; Permanent Wetlands; Croplands; Urban and Built-up Lands; Water Bodies	Lumbierres et al. (2022a) ESA-CCI table, middle tertile threshold (odds ratio >= 1.396), translated to MODIS IGBP classes
5_4	Wetlands (inland) - Bogs, Marshes, Swamps, Fens, Peatlands	Wetlands	3,4,5,11,12,13,17	Deciduous Needleleaf Forests; Deciduous Broadleaf Forests; Mixed Forests; Permanent Wetlands; Croplands; Urban and Built-up Lands; Water Bodies	Lumbierres et al. (2022a) ESA-CCI table, middle tertile threshold (odds ratio >= 1.396), translated to MODIS IGBP classes
5_5	Wetlands (inland) - Permanent Freshwater Lakes (over 8ha)	Wetlands	3,4,5,11,12,13,17	Deciduous Needleleaf Forests; Deciduous Broadleaf Forests; Mixed Forests; Permanent Wetlands; Croplands; Urban and Built-up Lands; Water Bodies	Lumbierres et al. (2022a) ESA-CCI table, middle tertile threshold (odds ratio >= 1.396), translated to MODIS IGBP classes
5_6	Wetlands (inland) - Seasonal/Intermittent Freshwater Lakes (over 8ha)	Wetlands	3,4,5,11,12,13,17	Deciduous Needleleaf Forests; Deciduous Broadleaf Forests; Mixed Forests; Permanent Wetlands; Croplands; Urban and Built-up Lands; Water Bodies	Lumbierres et al. (2022a) ESA-CCI table, middle tertile threshold (odds ratio >= 1.396), translated to MODIS IGBP classes
5_7	Wetlands (inland) - Permanent Freshwater Marshes/Pools (under 8ha)	Wetlands	3,4,5,11,12,13,17	Deciduous Needleleaf Forests; Deciduous Broadleaf Forests; Mixed Forests; Permanent Wetlands; Croplands; Urban and Built-up Lands; Water Bodies	Lumbierres et al. (2022a) ESA-CCI table, middle tertile threshold (odds ratio >= 1.396), translated to MODIS IGBP classes
5_8	Wetlands (inland) - Seasonal/Intermittent Freshwater Marshes/Pools (under 8ha)	Wetlands	3,4,5,11,12,13,17	Deciduous Needleleaf Forests; Deciduous Broadleaf Forests; Mixed Forests; Permanent Wetlands; Croplands; Urban and Built-up Lands; Water Bodies	Lumbierres et al. (2022a) ESA-CCI table, middle tertile threshold (odds ratio >= 1.396), translated to MODIS IGBP classes
5_9	Wetlands (inland) - Freshwater Springs and Oases	Wetlands	3,4,5,11,12,13,17	Deciduous Needleleaf Forests; Deciduous Broadleaf Forests; Mixed Forests; Permanent Wetlands; Croplands; Urban and Built-up Lands; Water Bodies	Lumbierres et al. (2022a) ESA-CCI table, middle tertile threshold (odds ratio >= 1.396), translated to MODIS IGBP classes
5_10	Wetlands (inland) - Tundra Wetlands (incl. pools and temporary waters from snowmelt)	Wetlands	3,4,5,11,12,13,17	Deciduous Needleleaf Forests; Deciduous Broadleaf Forests; Mixed Forests; Permanent Wetlands; Croplands; Urban and Built-up Lands; Water Bodies	Lumbierres et al. (2022a) ESA-CCI table, middle tertile threshold (odds ratio >= 1.396), translated to MODIS IGBP classes
5_11	Wetlands (inland) - Alpine Wetlands (includes temporary waters from snowmelt)	Wetlands	3,4,5,11,12,13,17	Deciduous Needleleaf Forests; Deciduous Broadleaf Forests; Mixed Forests; Permanent Wetlands; Croplands; Urban and Built-up Lands; Water Bodies	Lumbierres et al. (2022a) ESA-CCI table, middle tertile threshold (odds ratio >= 1.396), translated to MODIS IGBP classes
5_12	Wetlands (inland) - Geothermal Wetlands	Wetlands	3,4,5,11,12,13,17	Deciduous Needleleaf Forests; Deciduous Broadleaf Forests; Mixed Forests; Permanent Wetlands; Croplands; Urban and Built-up Lands; Water Bodies	Lumbierres et al. (2022a) ESA-CCI table, middle tertile threshold (odds ratio >= 1.396), translated to MODIS IGBP classes
5_13	Wetlands (inland) - Permanent Inland Deltas	Wetlands	3,4,5,11,12,13,17	Deciduous Needleleaf Forests; Deciduous Broadleaf Forests; Mixed Forests; Permanent Wetlands; Croplands; Urban and Built-up Lands; Water Bodies	Lumbierres et al. (2022a) ESA-CCI table, middle tertile threshold (odds ratio >= 1.396), translated to MODIS IGBP classes
5_14	Wetlands (inland) - Permanent Saline, Brackish or Alkaline Lakes	Wetlands	3,4,5,11,12,13,17	Deciduous Needleleaf Forests; Deciduous Broadleaf Forests; Mixed Forests; Permanent Wetlands; Croplands; Urban and Built-up Lands; Water Bodies	Lumbierres et al. (2022a) ESA-CCI table, middle tertile threshold (odds ratio >= 1.396), translated to MODIS IGBP classes
5_15	Wetlands (inland) - Seasonal/Intermittent Saline, Brackish or Alkaline Lakes and Flats	Wetlands	3,4,5,11,12,13,17	Deciduous Needleleaf Forests; Deciduous Broadleaf Forests; Mixed Forests; Permanent Wetlands; Croplands; Urban and Built-up Lands; Water Bodies	Lumbierres et al. (2022a) ESA-CCI table, middle tertile threshold (odds ratio >= 1.396), translated to MODIS IGBP classes
5_16	Wetlands (inland) - Permanent Saline, Brackish or Alkaline Marshes/Pools	Wetlands	3,4,5,11,12,13,17	Deciduous Needleleaf Forests; Deciduous Broadleaf Forests; Mixed Forests; Permanent Wetlands; Croplands; Urban and Built-up Lands; Water Bodies	Lumbierres et al. (2022a) ESA-CCI table, middle tertile threshold (odds ratio >= 1.396), translated to MODIS IGBP classes
5_17	Wetlands (inland) - Seasonal/Intermittent Saline, Brackish or Alkaline Marshes/Pools	Wetlands	3,4,5,11,12,13,17	Deciduous Needleleaf Forests; Deciduous Broadleaf Forests; Mixed Forests; Permanent Wetlands; Croplands; Urban and Built-up Lands; Water Bodies	Lumbierres et al. (2022a) ESA-CCI table, middle tertile threshold (odds ratio >= 1.396), translated to MODIS IGBP classes
5_18	Wetlands (inland) - Karst and Other Subterranean Hydrological Systems (inland)	Wetlands	3,4,5,11,12,13,17	Deciduous Needleleaf Forests; Deciduous Broadleaf Forests; Mixed Forests; Permanent Wetlands; Croplands; Urban and Built-up Lands; Water Bodies	Lumbierres et al. (2022a) ESA-CCI table, middle tertile threshold (odds ratio >= 1.396), translated to MODIS IGBP classes
6	Rocky areas (eg. inland cliffs, mountain peaks)	Rocky areas	1,6,7,10,16	Evergreen Needleleaf Forests; Closed Shrublands; Open Shrublands; Grasslands; Barren	Lumbierres et al. (2022a) ESA-CCI table, middle tertile threshold (odds ratio >= 1.396), translated to MODIS IGBP classes
7	Caves and Subterranean Habitats (non-aquatic)				No MODIS class: habitat type not covered by the translation table of Lumbierres et al. (2022a)
7_1	Caves and Subterranean Habitats (non-aquatic) - Caves				No MODIS class: habitat type not covered by the translation table of Lumbierres et al. (2022a)
7_2	Caves and Subterranean Habitats (non-aquatic) - Other Subterranean Habitats				No MODIS class: habitat type not covered by the translation table of Lumbierres et al. (2022a)
8	Desert	Desert	6,7,16	Closed Shrublands; Open Shrublands; Barren	Lumbierres et al. (2022a) ESA-CCI table, middle tertile threshold (odds ratio >= 1.396), translated to MODIS IGBP classes
8_1	Desert - Hot	Desert	6,7,16	Closed Shrublands; Open Shrublands; Barren	Lumbierres et al. (2022a) ESA-CCI table, middle tertile threshold (odds ratio >= 1.396), translated to MODIS IGBP classes
8_2	Desert - Temperate	Desert	6,7,16	Closed Shrublands; Open Shrublands; Barren	Lumbierres et al. (2022a) ESA-CCI table, middle tertile threshold (odds ratio >= 1.396), translated to MODIS IGBP classes
8_3	Desert - Cold	Desert	6,7,16	Closed Shrublands; Open Shrublands; Barren	Lumbierres et al. (2022a) ESA-CCI table, middle tertile threshold (odds ratio >= 1.396), translated to MODIS IGBP classes
9	Marine Neritic				No MODIS class: habitat type not covered by the translation table of Lumbierres et al. (2022a)
9_1	Marine Neritic - Pelagic				No MODIS class: habitat type not covered by the translation table of Lumbierres et al. (2022a)
9_2	Marine Neritic - Subtidal Rock and Rocky Reefs				No MODIS class: habitat type not covered by the translation table of Lumbierres et al. (2022a)
9_3	Marine Neritic - Subtidal Loose Rock/pebble/gravel				No MODIS class: habitat type not covered by the translation table of Lumbierres et al. (2022a)
9_4	Marine Neritic - Subtidal Sandy				No MODIS class: habitat type not covered by the translation table of Lumbierres et al. (2022a)
9_5	Marine Neritic - Subtidal Sandy-Mud				No MODIS class: habitat type not covered by the translation table of Lumbierres et al. (2022a)
9_6	Marine Neritic - Subtidal Muddy				No MODIS class: habitat type not covered by the translation table of Lumbierres et al. (2022a)
9_7	Marine Neritic - Macroalgal/Kelp				No MODIS class: habitat type not covered by the translation table of Lumbierres et al. (2022a)
9_8	Marine Neritic - Coral Reef				No MODIS class: habitat type not covered by the translation table of Lumbierres et al. (2022a)
9_8_1	Outer Reef Channel				No MODIS class: habitat type not covered by the translation table of Lumbierres et al. (2022a)
9_8_2	Back Slope				No MODIS class: habitat type not covered by the translation table of Lumbierres et al. (2022a)
9_8_3	Foreslope (Outer Reef Slope)				No MODIS class: habitat type not covered by the translation table of Lumbierres et al. (2022a)
9_8_4	Lagoon				No MODIS class: habitat type not covered by the translation table of Lumbierres et al. (2022a)
9_8_5	Inter-Reef Soft Substrate				No MODIS class: habitat type not covered by the translation table of Lumbierres et al. (2022a)
9_8_6	Inter-Reef Rubble Substrate				No MODIS class: habitat type not covered by the translation table of Lumbierres et al. (2022a)
9_9	Marine Neritic - Seagrass (Submerged)				No MODIS class: habitat type not covered by the translation table of Lumbierres et al. (2022a)
9_10	Marine Neritic - Estuaries				No MODIS class: habitat type not covered by the translation table of Lumbierres et al. (2022a)
10	Marine Oceanic				No MODIS class: habitat type not covered by the translation table of Lumbierres et al. (2022a)
10_1	Marine Oceanic - Epipelagic (0-200m)				No MODIS class: habitat type not covered by the translation table of Lumbierres et al. (2022a)
10_2	Marine Oceanic - Mesopelagic (200-1000m)				No MODIS class: habitat type not covered by the translation table of Lumbierres et al. (2022a)
10_3	Marine Oceanic - Bathypelagic (1000-4000m)				No MODIS class: habitat type not covered by the translation table of Lumbierres et al. (2022a)
10_4	Marine Oceanic - Abyssopelagic (4000-6000m)				No MODIS class: habitat type not covered by the translation table of Lumbierres et al. (2022a)
11	Marine Deep Benthic				No MODIS class: habitat type not covered by the translation table of Lumbierres et al. (2022a)
11_1	Marine Deep Benthic - Continental Slope/Bathyl Zone (200-4,000m)				No MODIS class: habitat type not covered by the translation table of Lumbierres et al. (2022a)
11_1_1	Hard Substrate				No MODIS class: habitat type not covered by the translation table of Lumbierres et al. (2022a)
11_1_2	Soft Substrate				No MODIS class: habitat type not covered by the translation table of Lumbierres et al. (2022a)
11_2	Marine Deep Benthic - Abyssal Plain (4,000-6,000m)				No MODIS class: habitat type not covered by the translation table of Lumbierres et al. (2022a)
11_3	Marine Deep Benthic - Abyssal Mountain/Hills (4,000-6,000m)				No MODIS class: habitat type not covered by the translation table of Lumbierres et al. (2022a)
11_4	Marine Deep Benthic - Hadal/Deep Sea Trench (>6,000m)				No MODIS class: habitat type not covered by the translation table of Lumbierres et al. (2022a)
11_5	Marine Deep Benthic - Seamount				No MODIS class: habitat type not covered by the translation table of Lumbierres et al. (2022a)
11_6	Marine Deep Benthic - Deep Sea Vents (Rifts/Seeps)				No MODIS class: habitat type not covered by the translation table of Lumbierres et al. (2022a)
12	Marine Intertidal				No MODIS class: habitat type not covered by the translation table of Lumbierres et al. (2022a)
12_1	Marine Intertidal - Rocky Shoreline				No MODIS class: habitat type not covered by the translation table of Lumbierres et al. (2022a)
12_2	Marine Intertidal - Sandy Shoreline and/or Beaches, Sand Bars, Spits, Etc				No MODIS class: habitat type not covered by the translation table of Lumbierres et al. (2022a)
12_3	Marine Intertidal - Shingle and/or Pebble Shoreline and/or Beaches				No MODIS class: habitat type not covered by the translation table of Lumbierres et al. (2022a)
12_4	Marine Intertidal - Mud Flats and Salt Flats				No MODIS class: habitat type not covered by the translation table of Lumbierres et al. (2022a)
12_5	Marine Intertidal - Salt Marshes (Emergent Grasses)				No MODIS class: habitat type not covered by the translation table of Lumbierres et al. (2022a)
12_6	Marine Intertidal - Tidepools				No MODIS class: habitat type not covered by the translation table of Lumbierres et al. (2022a)
12_7	Marine Intertidal - Mangrove Submerged Roots				No MODIS class: habitat type not covered by the translation table of Lumbierres et al. (2022a)
13	Marine Coastal/Supratidal				No MODIS class: habitat type not covered by the translation table of Lumbierres et al. (2022a)
13_1	Marine Coastal/Supratidal - Sea Cliffs and Rocky Offshore Islands				No MODIS class: habitat type not covered by the translation table of Lumbierres et al. (2022a)
13_2	Marine Coastal/supratidal - Coastal Caves/Karst				No MODIS class: habitat type not covered by the translation table of Lumbierres et al. (2022a)
13_3	Marine Coastal/Supratidal - Coastal Sand Dunes				No MODIS class: habitat type not covered by the translation table of Lumbierres et al. (2022a)
13_4	Marine Coastal/Supratidal - Coastal Brackish/Saline Lagoons/Marine Lakes				No MODIS class: habitat type not covered by the translation table of Lumbierres et al. (2022a)
13_5	Marine Coastal/Supratidal - Coastal Freshwater Lakes				No MODIS class: habitat type not covered by the translation table of Lumbierres et al. (2022a)
14	Artificial/Terrestrial	Artificial arable and pasture lands; Artificial degraded forest and plantation; Artificial urban areas and rural gardens	4,12,13,14,17	Deciduous Broadleaf Forests; Croplands; Urban and Built-up Lands; Cropland/Natural Vegetation Mosaics; Water Bodies	Lumbierres et al. (2022a) ESA-CCI table, middle tertile threshold (odds ratio >= 1.396), translated to MODIS IGBP classes
14_1	Artificial/Terrestrial - Arable Land	Artificial arable and pasture lands	12,13,14	Croplands; Urban and Built-up Lands; Cropland/Natural Vegetation Mosaics	Lumbierres et al. (2022a) ESA-CCI table, middle tertile threshold (odds ratio >= 1.396), translated to MODIS IGBP classes
14_2	Artificial/Terrestrial - Pastureland	Artificial arable and pasture lands	12,13,14	Croplands; Urban and Built-up Lands; Cropland/Natural Vegetation Mosaics	Lumbierres et al. (2022a) ESA-CCI table, middle tertile threshold (odds ratio >= 1.396), translated to MODIS IGBP classes
14_3	Artificial/Terrestrial - Plantations	Artificial degraded forest and plantation	12,13	Croplands; Urban and Built-up Lands	Lumbierres et al. (2022a) ESA-CCI table, middle tertile threshold (odds ratio >= 1.396), translated to MODIS IGBP classes
14_4	Artificial/Terrestrial - Rural Gardens	Artificial urban areas and rural gardens	4,12,13,17	Deciduous Broadleaf Forests; Croplands; Urban and Built-up Lands; Water Bodies	Lumbierres et al. (2022a) ESA-CCI table, middle tertile threshold (odds ratio >= 1.396), translated to MODIS IGBP classes
14_5	Artificial/Terrestrial - Urban Areas	Artificial urban areas and rural gardens	4,12,13,17	Deciduous Broadleaf Forests; Croplands; Urban and Built-up Lands; Water Bodies	Lumbierres et al. (2022a) ESA-CCI table, middle tertile threshold (odds ratio >= 1.396), translated to MODIS IGBP classes
14_6	Artificial/Terrestrial - Subtropical/Tropical Heavily Degraded Former Forest	Artificial degraded forest and plantation	12,13	Croplands; Urban and Built-up Lands	Lumbierres et al. (2022a) ESA-CCI table, middle tertile threshold (odds ratio >= 1.396), translated to MODIS IGBP classes
15	Artificial/Aquatic & Marine	Artificial aquatic	10,11,12,13,17	Grasslands; Permanent Wetlands; Croplands; Urban and Built-up Lands; Water Bodies	Lumbierres et al. (2022a) ESA-CCI table, middle tertile threshold (odds ratio >= 1.396), translated to MODIS IGBP classes
15_1	Artificial/Aquatic - Water Storage Areas (over 8ha)	Artificial aquatic	10,11,12,13,17	Grasslands; Permanent Wetlands; Croplands; Urban and Built-up Lands; Water Bodies	Lumbierres et al. (2022a) ESA-CCI table, middle tertile threshold (odds ratio >= 1.396), translated to MODIS IGBP classes
15_2	Artificial/Aquatic - Ponds (below 8ha)	Artificial aquatic	10,11,12,13,17	Grasslands; Permanent Wetlands; Croplands; Urban and Built-up Lands; Water Bodies	Lumbierres et al. (2022a) ESA-CCI table, middle tertile threshold (odds ratio >= 1.396), translated to MODIS IGBP classes
15_3	Artificial/Aquatic - Aquaculture Ponds	Artificial aquatic	10,11,12,13,17	Grasslands; Permanent Wetlands; Croplands; Urban and Built-up Lands; Water Bodies	Lumbierres et al. (2022a) ESA-CCI table, middle tertile threshold (odds ratio >= 1.396), translated to MODIS IGBP classes
15_4	Artificial/Aquatic - Salt Exploitation Sites	Artificial aquatic	10,11,12,13,17	Grasslands; Permanent Wetlands; Croplands; Urban and Built-up Lands; Water Bodies	Lumbierres et al. (2022a) ESA-CCI table, middle tertile threshold (odds ratio >= 1.396), translated to MODIS IGBP classes
15_5	Artificial/Aquatic - Excavations (open)	Artificial aquatic	10,11,12,13,17	Grasslands; Permanent Wetlands; Croplands; Urban and Built-up Lands; Water Bodies	Lumbierres et al. (2022a) ESA-CCI table, middle tertile threshold (odds ratio >= 1.396), translated to MODIS IGBP classes
15_6	Artificial/Aquatic - Wastewater Treatment Areas	Artificial aquatic	10,11,12,13,17	Grasslands; Permanent Wetlands; Croplands; Urban and Built-up Lands; Water Bodies	Lumbierres et al. (2022a) ESA-CCI table, middle tertile threshold (odds ratio >= 1.396), translated to MODIS IGBP classes
15_7	Artificial/Aquatic - Irrigated Land (includes irrigation channels)	Artificial aquatic	10,11,12,13,17	Grasslands; Permanent Wetlands; Croplands; Urban and Built-up Lands; Water Bodies	Lumbierres et al. (2022a) ESA-CCI table, middle tertile threshold (odds ratio >= 1.396), translated to MODIS IGBP classes
15_8	Artificial/Aquatic - Seasonally Flooded Agricultural Land	Artificial aquatic	10,11,12,13,17	Grasslands; Permanent Wetlands; Croplands; Urban and Built-up Lands; Water Bodies	Lumbierres et al. (2022a) ESA-CCI table, middle tertile threshold (odds ratio >= 1.396), translated to MODIS IGBP classes
15_9	Artificial/Aquatic - Canals and Drainage Channels, Ditches	Artificial aquatic	10,11,12,13,17	Grasslands; Permanent Wetlands; Croplands; Urban and Built-up Lands; Water Bodies	Lumbierres et al. (2022a) ESA-CCI table, middle tertile threshold (odds ratio >= 1.396), translated to MODIS IGBP classes
15_10	Artificial/Aquatic - Karst and Other Subterranean Hydrological Systems (human-made)	Artificial aquatic	10,11,12,13,17	Grasslands; Permanent Wetlands; Croplands; Urban and Built-up Lands; Water Bodies	Lumbierres et al. (2022a) ESA-CCI table, middle tertile threshold (odds ratio >= 1.396), translated to MODIS IGBP classes
15_11	Artificial/Marine - Marine Anthropogenic Structures				No MODIS class: habitat type not covered by the translation table of Lumbierres et al. (2022a)
15_12	Artificial/Marine - Mariculture Cages				No MODIS class: habitat type not covered by the translation table of Lumbierres et al. (2022a)
15_13	Artificial/Marine - Mari/Brackishculture Ponds	Artificial aquatic	10,11,12,13,17	Grasslands; Permanent Wetlands; Croplands; Urban and Built-up Lands; Water Bodies	Lumbierres et al. (2022a) ESA-CCI table, middle tertile threshold (odds ratio >= 1.396), translated to MODIS IGBP classes
16	Introduced vegetation				No MODIS class: habitat type not covered by the translation table of Lumbierres et al. (2022a)
17	Other				No MODIS class: habitat type not covered by the translation table of Lumbierres et al. (2022a)
18	Unknown				No MODIS class: habitat type not covered by the translation table of Lumbierres et al. (2022a)
